# Comparative genome and transcriptome analyses revealing interspecies variations in the expression of fungal biosynthetic gene clusters

**DOI:** 10.1101/2020.04.17.047639

**Authors:** Hiroki Takahashi, Maiko Umemura, Masaaki Shimizu, Akihiro Ninomiya, Yoko Kusuya, Syun-ichi Urayama, Akira Watanabe, Katsuhiko Kamei, Takashi Yaguchi, Daisuke Hagiwara

## Abstract

Filamentous fungi produce various bioactive compounds that are biosynthesized by a set of proteins encoded in biosynthetic gene clusters (BGCs). For an unknown reason, large parts of the BGCs are transcriptionally silent under laboratory conditions, which has hampered the discovery of novel fungal compounds. The transcriptional regulation of fungal secondary metabolism is not fully understood from an evolutionary viewpoint. To address this issue, we conducted comparative genomic and transcriptomic analyses using five closely related species of the *Aspergillus* section *Fumigati*: *Aspergillus fumigatus, Aspergillus lentulus, Aspergillus udagawae, Aspergillus pseudoviridinutans*, and *Neosartorya fischeri*. From their genomes, 298 secondary metabolite (SM) core genes were identified, with 27.4% to 41.5% being unique to a species. Compared with the species-specific genes, a set of section-conserved SM core genes was expressed at a higher rate and greater magnitude, suggesting that their expression tendency is correlated with the BGC distribution pattern. However, the section-conserved BGCs showed diverse expression patterns across the *Fumigati* species. Thus, not all common BGCs across species appear to be regulated in an identical manner. A consensus motif was sought in the promoter region of each gene in the 15 section-conserved BGCs among the *Fumigati* species. A conserved motif was detected in only two BGCs including the *gli* cluster. The comparative transcriptomic and *in silico* analyses provided insights into how the fungal SM gene cluster diversified at a transcriptional level, in addition to genomic rearrangements and cluster gains and losses. This information increases our understanding of the evolutionary processes associated with fungal secondary metabolism.

**Author summary:** Filamentous fungi provide a wide variety of bioactive compounds that contribute to public health. The ability of filamentous fungi to produce bioactive compounds has been underestimated, and fungal resources can be developed into new drugs. However, most biosynthetic genes encoding bioactive compounds are not expressed under laboratory conditions, which hampers the use of fungi in drug discovery. The mechanisms underlying silent metabolite production are poorly understood. Here, we attempted to show the diversity in fungal transcriptional regulation from an evolutionary viewpoint. To meet this goal, the secondary metabolisms, at genomic and transcriptomic levels, of the most phylogenetically closely related species in *Aspergillus* section *Fumigati* were compared. The conserved biosynthetic gene clusters across five *Aspergillus* species were identified. The expression levels of the well-conserved gene clusters tended to be more active than the species-specific, which were not well-conserved, gene clusters. Despite highly conserved genetic properties across the species, the expression patterns of the well-conserved gene clusters were diverse. These findings suggest an evolutionary diversification at the transcriptional level, in addition to genomic rearrangements and gains and losses, of the biosynthetic gene clusters. This study provides a foundation for understanding fungal secondary metabolism and the potential to produce diverse fungal-based chemicals.
