## Supplementary material for "Comparative genome and transcriptome analyses revealing interspecies variations in the expression of fungal biosynthetic gene clusters": Table S1

### Sheet: Total
S1 Table. The secondary metabolite (SM) core genes
SM type	Type*1	A. fumigatus	N. fischeri	A. lentulus	A. udagawae	A. pseudoviridinutans	Gene name in Afum (or others)	Presumed or experimentally defined metabolite
NRPS or NRPS-like	SC	Afu1g10380	NFIA_015290	gene_09498.t1	gene_08409.t1	gene_09893.t1	pes1/nrps1	Fumigaclavine C
	SC	Afu1g17200	NFIA_008170	gene_08787.t1	gene_07701.t1	gene_09193.t1	sidC	Ferricrocin, hydroxyferricrocin
	SC	Afu3g03350	NFIA_005520	gene_02645.t1	gene_04349.t1	gene_11102.t1	sidE	Fumarylalanine?
	SC	Afu3g03420	NFIA_005590	gene_02637.t1	gene_04357.t1	gene_11133.t1	sidD	Fusarinine C, triacetylfusarinine C
	SC	Afu3g12920	NFIA_064400	gene_01776.t1	gene_03540.t1	gene_02563.t1	hasD	Hexadehydroastechrome
	SC	Afu3g15270	NFIA_061820	gene_01515.t1	gene_03827.t1	gene_02806.t1	pesH
	SC	Afu5g10120	NFIA_077170	gene_07901.t1	gene_05481.t1	gene_00517.t1
	SC	Afu6g03480	NFIA_007580	gene_08433.t1	gene_02758.t1	gene_09098.t1	fsqF	Fumisoquins
	SC	Afu6g08560	NFIA_054210	gene_00706.t1	gene_09329.t1	gene_06872.t1
	SC	Afu6g09660	NFIA_055350	gene_00587.t1	gene_09465.t1	gene_01177.t1	gliP	Gliotoxin
	PC	Afu8g01640	NFIA_095200	gene_10981.t1	gene_10328.t1
	PC	Afu3g02670	NFIA_004100	gene_02745.t1		gene_01271.t1
	PC	Afu8g00170	NFIA_093690			gene_07023.t1	ftmA	FumitremorginS
	PC		NFIA_044240		gene_01242.t1	gene_08252.t1
	PC		NFIA_101940		gene_02722.t1	gene_02931.t1
	PC			gene_10131.t1	gene_10990.t1	gene_06179.t1*2
	PC		NFIA_005280	gene_10984.t1
	PC		NFIA_062250		gene_10258.t1
	PC			gene_03724.t1	gene_10132.t1
	PC			gene_03893.t1	gene_07641.t1
	PC			gene_08632.t1		gene_07551.t1
	PC				gene_00079.t1	gene_04640.t1
	PC				gene_00080.t1	gene_04639.t1
	PC				gene_00127.t1	gene_04544.t1
	PC				gene_01391.t1	gene_01065.t1
	SS	Afu3g13730					pesG
	SS	Afu5g12730					pes3
	SS	Afu6g09610					pesJ
	SS	Afu6g12050					fmgC	Fumiquinazolines
	SS	Afu6g12080					fmgA	Fumiquinazolines
	SS		NFIA_029990
	SS		NFIA_031170
	SS		NFIA_043670
	SS		NFIA_045590
	SS		NFIA_055290				(anaPS)	Acetylaszonalenin
	SS		NFIA_057960
	SS		NFIA_057990
	SS		NFIA_058030
	SS		NFIA_074300
	SS		NFIA_100270
	SS		NFIA_100310
	SS			gene_00181.t1
	SS			gene_03233.t1
	SS			gene_08909.t1
	SS			gene_10151.t1
	SS			gene_11192.t1
	SS				gene_09781.t1
	SS				gene_00805.t1
	SS				gene_01156.t1
	SS				gene_02139.t1
	SS				gene_02141.t1
	SS				gene_03822.t1
	SS				gene_04662.t1
	SS				gene_06449.t1
	SS				gene_07641.t1
	SS				gene_10254.t1
	SS					gene_01041.t1
	SS					gene_01095.t1
	SS					gene_01102.t1
	SS					gene_02829.t1
	SS					gene_04588.t1
	SS					gene_04626.t1
	SS					gene_05839.t1
	SS					gene_07584.t1
	SS					gene_07678.t1
	SS					gene_08389.t1
	SS					gene_09118.t1
	SS					gene_09123.t1
	SS					gene_09125.t1
	SS					gene_09158.t1
	SS					gene_10275.t1
	SS					gene_10617.t1
	SS					gene_11061.t1
	SS					gene_11833.t1
PKS or PKS-like	SC	Afu2g01290	NFIA_033590	gene_05442.t1	gene_00260.t1	gene_04426.t1
	SC	Afu2g17600	NFIA_093000	gene_03869.t1	gene_06085.t1	gene_05759.t1	pksP	DHN-melanin
	SC	Afu3g01410	NFIA_002360	gene_02929.t1	gene_04055.t1	gene_10728.t1
	SC	Afu4g14560	NFIA_101810	gene_06775.t1	gene_02710.t1	gene_02941.t1	tpcC	trypacidin
	SC	Afu7g00160	NFIA_112240	gene_03810.t1	gene_04031.t1	gene_02864.t1	nscA/fccA	neosartoricin/fumicycline A
	SC	Afu8g02350	NFIA_096030	gene_10899.t1	gene_11426.t1	gene_11271.t1
	PC	Afu3g14700	NFIA_062550	gene_08191.t1	gene_00173.t1
	PC	Afu8g00370	NFIA_093910		gene_10491.t1	gene_11550.t1	fma-PKS	fumagilin
	PC		NFIA_004080	gene_02763.t1	gene_05907.t1	gene_10912.t1
	PC		NFIA_057360	gene_00371.t1	gene_01212.t1	gene_01423.t1
	PC	Afu6g13930	NFIA_100520	gene_01157.t1			pyr2	Pyripyropene A
	PC			gene_06248.t1	gene_00154.t1	gene_04515.t1
	PC			gene_08703.t1	gene_07215.t1	gene_01025.t1
	PC			gene_01521.t1	gene_09786.t1	gene_01085.t1
	PC	Afu4g00210	NFIA_045430				encA	Endochrocin
	PC		NFIA_101660	gene_06793.t1			(nsrB)	Neosartorin
	PC		NFIA_003740			gene_06153.t1
	PC		NFIA_023490			gene_11143.t1
	PC			gene_01186.t1		gene_04555.t1
	PC				gene_02113.t1	gene_03530.t1
	PC				gene_05990.t1	gene_01051.t1
	PC				gene_10345.t1	gene_11409.t1
	SS	Afu1g01010					fgnA	Fumigermin
	SS	Afu1g17740
	SS	Afu3g02530
	SS	Afu3g02570
	SS	Afu8g00490
	SS		NFIA_073990
	SS		NFIA_093790
	SS			gene_01472.t1			terB	Terrein
	SS			gene_01473.t1			terA	Terrein
	SS			gene_03019.t1
	SS			gene_03300.t1
	SS			gene_03931.t1
	SS				gene_00029.t1
	SS				gene_00033.t1
	SS				gene_00142.t1
	SS				gene_01181.t1
	SS				gene_03845.t1
	SS				gene_04157.t1
	SS				gene_04455.t1
	SS				gene_04458.t1
	SS				gene_04711.t1
	SS				gene_05105.t1
	SS				gene_06040.t1
	SS				gene_06050.t1
	SS				gene_06777.t1
	SS				gene_07631.t1
	SS				gene_09733.t1
	SS				gene_09778.t1
	SS				gene_10480.t1
	SS				gene_11383.t1
	SS				gene_11511.t1
	SS					gene_01006.t1
	SS					gene_01103.t1
	SS					gene_01790.t1
	SS					gene_02764.t1
	SS					gene_02908.t1
	SS					gene_05844.t1
	SS					gene_07016.t1
	SS					gene_08409.t1
	SS					gene_08830.t1
	SS					gene_10120.t1
	SS					gene_10125.t1
	SS					gene_10193.t1
	SS					gene_10806.t1
	SS					gene_10807.t1
	SS					gene_11539.t1
Hybrid	PC	Afu8g00540			gene_10475.t1	gene_11534.t1	psoA	Pseurotin
	PC		NFIA_001530			gene_09088.t1
	PC			gene_08555.t1		gene_07779.t1	(cpaA)	Cyclooiazonic acid
	PC				gene_04221.t1	gene_04619.t1
	PC				gene_04095.t1	gene_10770.t1
	SS			gene_06914.t1*3
	SS			gene_08456.t1
	SS			gene_11187.t1
TS	SC	Afu1g13160	NFIA_012360	gene_09212.t1	gene_08129.t1	gene_09610.t1
	SC	Afu7g00260	NFIA_112770	gene_03151.t1	gene_09739.t1	gene_08404.t1
	SC	Afu8g02400	NFIA_096070	gene_10896.t1	gene_11431.t1	gene_11267.t1
	PC	Afu7g00300	NFIA_112850	gene_03160.t1
	PC			gene_03857.t1	gene_02745.t1	gene_01767.t1
	PC				gene_09732.t1	gene_08413.t1
	SS	Afu5g00110
	SS		NFIA_042070
	SS				gene_04252.t1
	SS					gene_05800.t1
1 SC, PC, and SS: Section-conserved, partly-conserved, and species-specific SM core genes, respectively.
2 This gene may combine with gene_06180.t1 to encode the full length of the corresponding gene.
3 This gene may combine with gene_06915.t1 to encode the full length of the corresponding gene.
