## Supplementary material for "Comparative genome and transcriptome analyses revealing interspecies variations in the expression of fungal biosynthetic gene clusters": Table S2

### Sheet: Sheet1
S2 Table. The coodinately expressed secondary metabolite (SM) gene clusters identified using the MIDDAS analysis
Strain	Ckuster No.	Cluster start	Cluster end	# of genes	SM core gene within the cluster	Predicted SMs	Corresponding SC-BGC
A. fumigatus	1	Afu1g16556	Afu1g16564	3
	2	Afu2g17515	Afu2g17600	8	Afu2g17600 (pksP)	DHN-melanin	SC-BGC4
	3	Afu3g01155	Afu3g01210	8
	4	Afu4g02730	Afu4g02800	8
	5	Afu4g14460	Afu4g14580	13	Afu4g14560 (tpcC)	Trypacidin	SC-BGC9
	6	Afu5g00100	Afu5g00135	5
	7	Afu5g07630	Afu5g07660	4
	8	Afu6g03390	Afu6g03460	7
	9	Afu6g09600	Afu6g09745	16	Afu6g09610, Afu6g09660 (gliP)	Gliotoxin	SC-BGC13
	10	Afu6g14010	Afu6g14040	4
	11	Afu7g06780	Afu7g06810	4
	12	Afu7g06820	Afu7g06910	9
	13	Afu7g08560	Afu7g08590	5
	14	Afu8g00370	Afu8g00580	21	Afu8g00370 (fmaB), Afu8g00490, Afu8g00540 (psoA)	Fmagilin, pseurotin	(Partly conserved)
A. lentulus	1	gene_00578.t1	gene_00587.t1	10	gene_00587.t1(gliP)	Gliotoxin	SC-BGC13
	2	gene_01461.t1	gene_01473.t1	13	gene_01472.t1 (terB), gene_01473.t1 (terA)	Terrein	(Species-specific)
	3	gene_01545.t1	gene_01550.t1	6
	4	gene_01694.t1	gene_01701.t1	8
	5	gene_01772.t1	gene_01779.t1	8	gene_01776.t1 (hasD)	Hexadehydroastechrome	SC-BGC7
	6	gene_02566.t1	gene_02569.t1	4
	7	gene_02982.t1	gene_02984.t1	3
	8	gene_03220.t1	gene_03223.t1	4
	9	gene_06698.t1	gene_06726.t1	29
	10	gene_07911.t1	gene_07913.t1	3
	11	gene_10339.t1	gene_10343.t1	5
A. udagawae	1	gene_00567.t1	gene_00572.t1	6
	2	gene_01472.t1	gene_01479.t1	8
	3	gene_02730.t1	gene_02742.t1	13
	4	gene_03537.t1	gene_03544.t1	8	gene_03540.t1 (hasD)	Hexadehydroastechrome	SC-BGC7
	5	gene_03621.t1	gene_03625.t1	5
	6	gene_04346.t1	gene_04360.t1	15	gene_04349.t1 (sidE)		SC-BGC6
	7	gene_04415.t1	gene_04418.t1	4
	8	gene_04655.t1	gene_04679.t1	25	gene_04662.t1		(Species-specific)
	9	gene_04690.t1	gene_04692.t1	3
	10	gene_08161.t1	gene_08163.t1	3
	11	gene_09463.t1	gene_09474.t1	12	gene_09465.t1 (gliP)	Gliotoxin	SC-BGC13
	12	gene_10221.t1	gene_10226.t1	6
	13	gene_10339.t1	gene_10347.t1	9	gene_10345.t1		(Partly conserved)
	14	gene_10494.t1	gene_10504.t1	11
A. pseudoviridinutans	1	gene_01003.t1	gene_01010.t1	8	gene_01006.t1		(Species-specific)
	2	gene_01051.t1	gene_01058.t1	8	gene_01051.t1		(Partly conserved)
	3	gene_01753.t1	gene_01761.t1	9
	4	gene_02561.t1	gene_02567.t1	7	gene_02563.t1 (hasD)	Hexadehydroastechrome	SC-BGC7
	5	gene_03502.t1	gene_03507.t1	6
	6	gene_05752.t1	gene_05759.t1	8	gene_05759.t1 (pksP)	DHN-melanin	SC-BGC4
	7	gene_09154.t1	gene_09158.t1	5	gene_09158.t1		(Species-specific)
	8	gene_09193.t1	gene_09195.t1	3	gene_09193.t1 (sidC)	Ferricrocin	SC-BGC2
	9	gene_11555.t1	gene_11560.t1	6
N. fischeri	1	NFIA_001400	NFIA_001440	4
	2	NFIA_005560	NFIA_005620	7	NFIA_005590 (sidD)	Fusarinine C	SC-BGC6
	3	NFIA_005880	NFIA_005910	4
	4	NFIA_008100	NFIA_008190	10	NFIA_008170 (sidC)	Ferricrocin	SC-BGC2
	5	NFIA_014210	NFIA_014250	5
	6	NFIA_014360	NFIA_014390	4
	7	NFIA_028080	NFIA_028110	4
	8	NFIA_062240	NFIA_062290	6	NFIA_062250		(Partly conserved)
	9	NFIA_063660	NFIA_063700	5
	10	NFIA_064390	NFIA_064420	4	NFIA_064400 (hasD)	Hexadehydroastechrome	SC-BGC7
	11	NFIA_093690	NFIA_093740	6	NFIA_093690 (ftmA)	Fumitremorgins	(Partly conserved)
	12	NFIA_100450	NFIA_100520	8	NFIA_100520		(Partly conserved)
	13	NFIA_106400	NFIA_106440	5
