## Supplementary material for "Comparative genome and transcriptome analyses revealing interspecies variations in the expression of fungal biosynthetic gene clusters": Table S3

### Sheet: Sheet1
S3 Table. The sequences used to construct the phylogenetic tree
Species	Strain ID	Source	benA	cal
A. fumigatus	IAM 13869NT, IFM 57323NT	USA (chicken)	AB248059	AB259964
A. fumigatus	A1163, IFM 53842	France (human)	Genome	Genome
A. fumigatus	Af293, IFM 54229	USA (human)	Genome	Genome
A. lentulus	FH5T, IFM 54703T	USA (human)	AY738513	EF669895
A. lentulus	IFM 47063	Japan (human)	AB248074	AB260925
A. lentulus	IFM 47457	Japan (human)	AB248075	AB260926
A. udagawae	IFM 51744	Japan (human)	LT796079	LT796080
A. udagawae	IFM 53868	Japan (human)	LT796111	LT796112
N. udagawae (type A)	CBM FA-0703T, IFM 46973 T	Brazil (soil)	AB248303	AY689373
A. viridinutans	CBS 127.56T, IFM 47045T		AB248298	AY689362
A. felis	CBS 130245T		KJ914694	KJ914706
A. parafelis	NRRL 62900T		KJ914692	KJ914702
A. pseudofelis	NRRL 62903T		KJ914697	KJ914705
A. pseudoviridinutans	NRRL 62904T		KJ914690	KJ914708
A. pseudoviridinutans	IFM 55266	Japan (human)	LT795917	LT795918
A. pseudoviridinutans	IFM 57289	Brazil (soil)	LT795921	LT795922
A. novofumigatus	CBS 117520T, IFM 55215T		DQ094886	DQ094893
A. fumigatiaffinis	CBS 117186T, IFM 55214T		DQ094884	DQ094890
N. fischeri	NRRL 181T, IFM 57324T		AF057322	AY689370
A. clavatus	NRRL 1		Genome	Genome
A. nidulans	FGSC A4		Genome	Genome
